# Single-cell transcriptomic and genomic changes in the aging human brain

**DOI:** 10.1101/2023.11.07.566050

**Authors:** Ailsa M. Jeffries, Tianxiong Yu, Jennifer S. Ziegenfuss, Allie K. Tolles, Yerin Kim, Zhiping Weng, Michael A. Lodato

## Abstract

Aging brings dysregulation of various processes across organs and tissues, often stemming from stochastic damage to individual cells over time. Here, we used a combination of single-nucleus RNA-sequencing and single-cell whole-genome sequencing to identify transcriptomic and genomic changes in the prefrontal cortex of the human brain across life span, from infancy to centenarian. We identified infant-specific cell clusters enriched for the expression of neurodevelopmental genes, and a common down-regulation of cell-essential homeostatic genes that function in ribosomes, transport, and metabolism during aging across cell types. Conversely, expression of neuron-specific genes generally remains stable throughout life. We observed a decrease in specific DNA repair genes in aging, including genes implicated in generating brain somatic mutations as indicated by mutation signature analysis. Furthermore, we detected gene-length-specific somatic mutation rates that shape the transcriptomic landscape of the aged human brain. These findings elucidate critical aspects of human brain aging, shedding light on transcriptomic and genomics dynamics.
