## Supplementary material for "Single-cell transcriptomic and genomic changes in the aging human brain": Table S1

### Sheet: Sample information
Case ID	Sex	Age (yrs)	RNA Nuclei	DNA Nuclei	PMI (Hrs)	Cause of Death	RIN	Years in Storage	Brain Bank
1278	male	0.4	22444	4	8	SIDS	8.1	22.5	Maryland
5817	male	0.6	18086	7	24	Asphyxia	5.3	8.75	Maryland
4638	female	15	29076	4	5	Chest Injuries	8.5	18.25	Maryland
5288	male	27	27686	5	13	Congestive Heart Failure	8.4	13.75	Maryland
6052	male	28	19741	5	15	Cocaine and Fentanyl Intoxication	8.8	6.6	Maryland
5988	male	38	20881	4	27	Hemopericardium	8.7	7	Maryland
4643	female	42	36777	4	4	HASCVD	6.5	18	Maryland
5887	female	49	22868	5	26	Hypertensive Atherosclerosis Heart Disease	8.2	8	Maryland
5451	female	57	20700	4	20	Hypertensive Atherosclerosis Heart Disease	7.5	12.33	Maryland
5657	male	82	28566	4	22	Hypertensive Atherosclerosis Heart Disease	8.1	9.5	Maryland
4320	male	87	14230	4	9.3	Respiratory Failure	7.5	17	Sepulveda
3848	male	93	16159	5	12.9	Respiratory Falure	6.7	19.5	Sepulveda
4976	female	104	13600	4	4	Natural	5	16.75	Maryland
