## Supplementary material for "Single-cell transcriptomic and genomic changes in the aging human brain": Table S3

### Sheet: Cell Number
Number of cells detected in each sample for each cell types.
age	L2/3-1	L2/3-2	L2/3-3	L2/3-4	L4-1	L4-2	L4-3	L4-4	L5/6-1	L5/6-2	L5/6-CC-1	L5/6-CC-2	L5/6-CC-3	IN-SST	IN-PV-1	IN-PV-2	IN-VIP	IN-SV2C	Microglia	AST-1	AST-2	AST-3	AST-4	Oligodendrocytes-1	Oligodendrocytes-2	Oligodendrocytes-3	Oligodendrocytes-4	OPC-1	OPC-2	Endothelial-1	Endothelial-2	Endothelial-3
0.4	0	5671	4	1	0	12	6	647	66	30	0	0	1	1102	582	117	1998	251	1296	6	4626	110	75	0	0	7	0	1934	35	704	3003	160
0.6	4	2643	5	2	0	0	2	1904	464	99	0	1	0	1363	964	222	1358	374	870	6	3767	211	93	36	3	413	3	2375	51	559	237	57
15	3419	3	29	274	1006	946	468	4	868	217	655	112	43	986	894	110	1243	366	1822	2142	1	566	106	228	8458	292	323	1766	68	1340	175	146
27	3033	0	19	290	1268	1071	417	0	872	235	818	237	47	1167	945	153	1444	443	1953	2894	3	1070	108	355	3971	1392	159	1516	44	1430	91	241
28	3499	7	25	174	815	660	304	16	511	162	278	81	28	1013	953	113	1287	315	1302	2091	0	525	37	1052	1603	331	48	1118	18	979	262	134
38	2585	3	7	68	1090	972	356	4	812	204	666	142	42	906	735	124	980	351	1430	1621	0	575	34	2613	1170	1541	76	984	30	601	55	104
42	3060	7	64	176	1347	1226	687	5	705	175	576	225	38	1366	1059	180	1590	435	1790	2804	2	923	73	11476	682	3121	233	1825	23	763	77	64
49	2239	0	19	132	1527	1142	404	0	1105	274	930	201	51	986	1000	151	1195	408	911	1293	0	528	37	513	3476	1911	124	1105	16	914	108	168
57	2227	3	218	106	294	327	130	1	388	87	220	56	11	572	386	73	1007	229	609	1585	4	741	12	8185	151	1318	80	914	1	628	35	102
82	3407	0	137	2141	1001	619	362	6	663	171	520	152	79	1068	1259	152	1659	529	1294	2137	3	1128	100	505	3773	2398	192	690	17	1442	770	192
87	428	1	1504	54	486	513	116	1	254	90	256	54	6	367	436	57	531	186	736	915	0	355	5	5329	112	700	37	404	2	156	45	94
93	56	1	3726	467	659	595	240	2	354	146	458	117	43	385	707	76	916	363	911	1565	6	363	70	1664	51	739	16	837	14	486	48	78
104	93	1	1812	25	774	483	188	0	422	108	507	81	28	414	402	77	535	198	426	603	0	126	11	4907	193	456	46	420	4	199	19	42
