## Supplementary material for "Single-cell transcriptomic and genomic changes in the aging human brain": Table S6

### Sheet: Sheet1
gene name	excitatory neuron hits	inhibitory neuron hits	glial hits	total
HSPA8	4	4	5	13
TUBA1A	4	4	5	13
CKB	4	4	4	12
GAPDH	4	4	4	12
STMN1	4	4	4	12
CCK	4	3	4	11
NRGN	4	3	4	11
TUBB2A	3	4	4	11
VAMP2	4	3	4	11
FTH1	4	3	3	10
SCG5	2	4	4	10
YWHAH	3	3	4	10
CALM2	3	3	3	9
ACTG1	2	3	4	9
NDUFA4	2	3	4	9
ATP6V0C	2	4	2	8
HES4	2	4	2	8
RPS27A	3	3	2	8
THY1	2	4	2	8
CALM3	2	2	4	8
TMSB10	2	3	2	7
TUBB3	3	1	3	7
HINT1	1	2	3	6
RGS4	2	1	4	7
DYNLL1	2	1	4	7
IFI6	2	1	3	6
RAB3A	1	2	2	5
PEBP1	1	2	3	6
HSP90AA1	1	2	2	5
CALM1	1	1	3	5
