## Supplementary material for "Single-cell transcriptomic and genomic changes in the aging human brain": Table S9

### Sheet: single cell DNA sequencing
cell ID	bulk	allele_dropout_rate(%)	locus_dropout_rate(%)	mapd	mapping_rate(%)	duplication_rate(%)	coverage
1278_210706_P1A04_combined	1278_heart_bulk	4.15917	0.0825114	0.258396	86.4609	6.05056	39.4404
1278_210706_P1A05_combined	1278_heart_bulk	24.7299	0.181853	0.33091	84.6066	5.699	34.9429
1278_210706_P1A06_combined	1278_heart_bulk	2.91933	0.0840808	0.248747	85.8268	5.88212	36.7308
1278_210706_P1A07_combined	1278_heart_bulk	30.8722	0.210297	0.374435	84.2879	6.19793	33.5155
3848_200806_P1A08_combined	3848_200910_PSOAS_combined	3.80813	0.10053	0.28524	85.7351	1.96631	34.0177
3848_200806_P1A09_combined	3848_200910_PSOAS_combined	3.44695	0.102096	0.329449	83.926	1.90187	33.2887
3848_200806_P1A10_combined	3848_200910_PSOAS_combined	3.80782	0.0926292	0.288519	84.8173	6.37948	33.5119
3848_200806_P1A11_combined	3848_200910_PSOAS_combined	7.04303	0.115517	0.369933	84.4317	5.79588	33.803
3848_200806_P1A12_combined	3848_200910_PSOAS_combined	46.718	0.264046	0.466992	81.8874	7.11465	30.6035
4320_200709_P1A04_combined	4320_200811_CTX_combined	2.59971	0.0584918	0.303889	83.4753	5.52958	43.3725
4320_200709_P1A05_combined	4320_200811_CTX_combined	2.7117	0.0613398	0.254097	83.5478	6.11771	36.3469
4320_200709_P1A06_combined	4320_200811_CTX_combined	2.43989	0.0575431	0.252519	83.2736	5.32833	38.5535
4320_200709_p1A03_combined	4320_200811_CTX_combined	2.77268	0.0584051	0.256543	83.1172	5.42276	37.9957
4638_210706_P1B07_combined	4638-Bulk-Heart	40.0988	0.178597	0.336839	85.5579	6.52782	31.3782
4638_210706_P1B08_combined	4638-Bulk-Heart	14.9439	0.116676	0.315899	85.1059	6.03229	33.6212
4638_210706_P1B09_combined	4638-Bulk-Heart	4.25976	0.0703351	0.251726	84.1296	5.6001	34.2014
4638_210706_P1B10_combined	4638-Bulk-Heart	3.94933	0.0694954	0.278192	85.5754	6.6034	36.4674
4643_210706_P1C03_combined	4643_Bulk-Liver	2.88518	0.0846332	0.240947	86.602	5.70881	32.3964
4643_210706_P1C04_combined	4643_Bulk-Liver	2.91044	0.0759667	0.236103	86.4185	6.2756	35.7678
4643_210706_P1C06_combined	4643_Bulk-Liver	3.96914	0.0870237	0.288917	86.7826	5.88646	34.3567
4643_210706_P1C08_combined	4643_Bulk-Liver	3.15276	0.0879172	0.291468	83.4366	7.20136	28.6375
4976_210629_P1A06_combined	4976_210817_CTX_combined	4.0766	0.0598189	0.248068	83.518	5.26717	39.5475
4976_210629_P1A07_combined	4976_210817_CTX_combined	3.13576	0.0412155	0.243229	83.9735	5.83249	49.4809
4976_210629_P1A08_combined	4976_210817_CTX_combined	2.88825	0.0441503	0.234624	88.0925	6.28404	44.1393
4976_210629_P1A09_combined	4976_210817_CTX_combined	3.46378	0.046853	0.259818	85.6159	6.12304	41.8053
5288_200714_P1A01_combined	5288_200903_PSOAS_combined	3.25643	0.0782261	0.272497	84.0741	3.05369	32.7684
5288_200714_P1A02_combined	5288_200903_PSOAS_combined	3.2864	0.075246	0.27491	85.6759	7.83493	33.9205
5288_200714_P1A03_combined	5288_200903_PSOAS_combined	2.97653	0.0711696	0.268596	85.5706	7.77484	34.5263
5288_200714_P1A04_combined	5288_200903_PSOAS_combined	3.18494	0.0871111	0.273096	81.8899	5.34167	30.899
5288_200714_P1A05_combined	5288_200903_PSOAS_combined	3.20611	0.0794933	0.269772	82.9878	6.48171	33.1634
5451_210629_P1B04_combined	5451_210706_bulk	11.2506	0.0663002	0.309028	87.0638	6.37758	37.1356
5451_210629_P1B05_combined	5451_210706_bulk	5.6757	0.0514498	0.256425	83.089	5.55267	32.3444
5451_210629_P1B06_combined	5451_210706_bulk	10.5287	0.0687685	0.282066	83.925	5.81687	34.1758
5451_210629_P1B07_combined	5451_210706_bulk	9.15462	0.0585348	0.263715	85.1328	5.42401	33.5765
5657_210706_P1D05_combined	5657_0717-hrt-1b1	2.34658	0.0768649	0.238359	84.607	6.08263	36.1837
5657_210706_P1D06_combined	5657_0717-hrt-1b1	10.96	0.123899	0.322289	84.9674	6.62414	36.7986
5657_210706_P1D10_combined	5657_0717-hrt-1b1	2.60232	0.0390607	0.257993	84.222	11.21	56.3197
5657_210706_P1D11_combined	5657_0717-hrt-1b1	3.36006	0.104749	0.276703	84.6912	6.20121	28.6403
5817_201009_p1B03	5817_liver_bulk	5.14553	0.263833	0.272215	84.9355	9.58804	19.6633
5817_201009_p1B05	5817_liver_bulk	3.41789	0.165399	0.264113	85.2389	9.96264	28.9333
5817_201009_p1B06	5817_liver_bulk	3.96078	0.188079	0.283371	84.9888	10.2347	26.181
5817_201009_p1B07	5817_liver_bulk	3.50123	0.167355	0.295505	85.7821	11.1617	32.1591
5817_201009_p1B08	5817_liver_bulk	3.85549	0.18135	0.300333	85.2705	10.0438	27.6134
5817_201009_p1B09	5817_liver_bulk	3.41449	0.167229	0.304086	85.9801	11.374	32.5006
5817_201009_p1B10	5817_liver_bulk	4.42907	0.214045	0.274479	83.8148	10.5155	22.3256
5887_200714_P1A06_combined	5887_200903_PSOAS_combined	2.72397	0.0719659	0.307793	85.0944	3.70284	32.8783
5887_200714_P1A07_combined	5887_200903_PSOAS_combined	2.96801	0.0679823	0.306307	84.0202	6.85255	35.2985
5887_200714_P1A08_combined	5887_200903_PSOAS_combined	3.15579	0.0677929	0.28437	86.3628	6.63952	32.1962
5887_200714_P1A09_combined	5887_200903_PSOAS_combined	2.3065	0.0552077	0.269616	84.4012	8.41505	36.8158
5887_200714_P1A10_combined	5887_200903_PSOAS_combined	2.71575	0.0661898	0.270942	86.5974	2.25882	34.0774
5988_200709_P1B03_combined	5988_200910_PSOAS_combined	2.03792	0.0523929	0.249452	84.0184	6.94074	40.5123
5988_200709_P1B04_combined	5988_200910_PSOAS_combined	70.4594	0.346543	0.597376	79.971	6.24978	32.679
5988_200709_P1B05_combined	5988_200910_PSOAS_combined	2.5799	0.0725724	0.254841	82.3306	2.26627	32.7502
5988_200709_P1B06_combined	5988_200910_PSOAS_combined	2.45279	0.0907934	0.265384	84.4697	5.14628	31.113
6052_200806_P1A03_combined	6052_200811_CER_combined	3.44419	0.0996765	0.280959	85.5469	5.79203	30.3493
6052_200806_P1A04_combined	6052_200811_CER_combined	3.55459	0.0904574	0.293667	86.3849	5.49691	32.2553
6052_200806_P1A05_combined	6052_200811_CER_combined	3.74501	0.0655709	0.285213	85.0893	5.51653	43.4122
6052_200806_P1A06_combined	6052_200811_CER_combined	3.08461	0.0873791	0.264219	86.2439	1.8526	34.1772
6052_200806_P1A07_combined	6052_200811_CER_combined	63.1969	0.342822	0.595998	84.4255	2.11199	33.4219

### Sheet: bulk DNA seqeuncing
donor	id	tissue	mapping_rate(%)	coverage
1278	1278_heart_bulk	Heart	98.1095	51.0082
3848	3848_200811_CER_combined	CER	95.9775	47.6592
4320	4320_200811_CTX_combined	CTX	97.3965	37.5545
4638	4638-Bulk-Heart	Heart	97.0516	54.3161
4643	4643_Bulk-Liver	Liver	97.6313	62.6347
4976	4976_210817_CTX_combined	CTX	96.5032	20.5288
5451	5451_210706_bulk	CTX	96.7147	15.8777
5288	5288_200903_PSOAS_combined	PSOAS	92.5534	47.9841
5657	5657_0717-hrt-1b1	Heart	96.4997	55.5197
5817	5817_liver_bulk	Liver	97.774	60.2955
5887	5887_200903_PSOAS_combined	PSOAS	98.3193	33.4531
5988	5988_200910_PSOAS_combined	PSOAS	95.5719	40.1369
6052	6052_200910_PSOAS_combined	PSOAS	95.0313	36.5398
